# Translation-independent association of mRNAs encoding protomers of the 5-HT_2A_-mGlu2 receptor complex in living cells

**DOI:** 10.1101/2024.06.17.599432

**Authors:** Somdatta Saha, Javier Gonzalez-Maeso

## Abstract

The serotonin 2A receptor (5-HT_2A_R) and the metabotropic glutamate 2 receptor (mGluR2) form heteromeric G protein-coupled receptor (GPCR) complexes through a direct physical interaction. Co-translational association of mRNAs encoding subunits of heteromeric ion channels has been reported, but whether complex assembly of GPCRs occurs during translation remains unknown. Our *in vitro* data reveal evidence of co-translational modulation in *5-HT_2A_R* and *mGluR2* mRNAs following siRNA-mediated knockdown. Interestingly, immunoprecipitation of either 5-HT_2A_R or mGluR2, using an antibody targeting epitope tags at their N-terminus, results in detection of both transcripts associated with ribonucleoprotein complexes containing RPS24. Additionally, we demonstrate that the mRNA transcripts of *5-HT_2A_R* and *mGluR2* associate autonomously of their respective encoded proteins. Validation of this translation-independent association is extended *ex vivo* using mouse frontal cortex samples. Together, these findings provide mechanistic insights into the co-translational assembly of GPCR heteromeric complexes, unraveling regulatory processes governing protein-protein interactions and complex formation.
