## Supplementary Table 1 for "Translation-independent association of mRNAs encoding protomers of the 5-HT_2A_-mGlu2 receptor complex in living cells"

### Sheet: Proteins
Accession	Description	Coverage [%]	# Peptides	# PSMs	# Unique Peptides	MW [kDa]	Gene Symbol	Found in 5-HT2A+mGluR2 sample	Found in HEK293 sample	Found in mGluR3 sample	Found in mGluR2 sample
P15636	Protease 1 OS=Achromobacter lyticus PE=1 SV=1	28	13	697	13	68.1		High	High	High	High
P00761	Trypsin OS=Sus scrofa PE=1 SV=1	42	9	360	9	24.4		High	High	High	High
P0DMV9	Heat shock 70 kDa protein 1B OS=Homo sapiens OX=9606 GN=HSPA1B PE=1 SV=1	62	29	248	27	70	HSPA1B	High	High	High	High
P38646	Stress-70 protein, mitochondrial OS=Homo sapiens OX=9606 GN=HSPA9 PE=1 SV=2	47	26	198	26	73.6	HSPA9	High	High	High	High
P11021	Endoplasmic reticulum chaperone BiP OS=Homo sapiens OX=9606 GN=HSPA5 PE=1 SV=2	49	27	150	25	72.3	HSPA5	High	High	High	High
ENSEMBL:ENSBTAP00000024462	(Bos taurus) 47 kDa protein [OS=Bos taurus]	45	11	124	3	46.5		High	High	High	High
ENSEMBL:ENSBTAP00000024466	(Bos taurus) 44 kDa protein [OS=Bos taurus]	55	11	118	3	43.9		High	High	High	High
P68104	Elongation factor 1-alpha 1 OS=Homo sapiens OX=9606 GN=EEF1A1 PE=1 SV=1	46	14	102	14	50.1	EEF1A1	High	High	High	High
P11142	Heat shock cognate 71 kDa protein OS=Homo sapiens OX=9606 GN=HSPA8 PE=1 SV=1	41	19	101	16	70.9	HSPA8	High	High	High	High
P06733	Alpha-enolase OS=Homo sapiens OX=9606 GN=ENO1 PE=1 SV=2	58	19	100	19	47.1	ENO1	High	High	High	High
P07437	Tubulin beta chain OS=Homo sapiens OX=9606 GN=TUBB PE=1 SV=2	56	19	98	4	49.6	TUBB	High	High	High	High
P04264	Keratin, type II cytoskeletal 1 OS=Homo sapiens GN=KRT1 PE=1 SV=6	32	21	88	14	66	KRT1	High	High	High	High
P60712	Actin, cytoplasmic 1 OS=Bos taurus GN=ACTB PE=1 SV=1	68	16	83	9	41.7	ACTB	High	High	High	High
P04406	Glyceraldehyde-3-phosphate dehydrogenase OS=Homo sapiens OX=9606 GN=GAPDH PE=1 SV=3	57	14	77	14	36	GAPDH	High	High	High	High
Q1RMN8	Immunoglobulin light chain, lambda gene cluster OS=Bos taurus GN=IGL@ PE=2 SV=1	42	6	76	6	24.5	IGL@	High	High	High	High
Q71U36	Tubulin alpha-1A chain OS=Homo sapiens OX=9606 GN=TUBA1A PE=1 SV=1	53	16	67	6	50.1	TUBA1A	High	High	High	High
P28799	Progranulin OS=Homo sapiens OX=9606 GN=GRN PE=1 SV=2	22	11	66	11	63.5	GRN	High	High	High	High
Q06830	Peroxiredoxin-1 OS=Homo sapiens GN=PRDX1 PE=1 SV=1	65	11	61	9	22.1	PRDX1	High	High	High	High
P09874	Poly [ADP-ribose] polymerase 1 OS=Homo sapiens OX=9606 GN=PARP1 PE=1 SV=4	35	27	60	27	113	PARP1	High	High	High	High
P62937	Peptidyl-prolyl cis-trans isomerase A OS=Homo sapiens GN=PPIA PE=1 SV=2	58	7	60	7	18	PPIA	High	High	High	High
P10809	60 kDa heat shock protein, mitochondrial OS=Homo sapiens OX=9606 GN=HSPD1 PE=1 SV=2	45	18	60	18	61	HSPD1	High	High	High	High
P63244	Receptor of activated protein C kinase 1 OS=Homo sapiens OX=9606 GN=RACK1 PE=1 SV=3	58	14	59	14	35.1	RACK1	High	High	High	High
P14618	Pyruvate kinase PKM OS=Homo sapiens OX=9606 GN=PKM PE=1 SV=4	45	19	57	19	57.9	PKM	High	High	High	High
P68032	Actin, alpha cardiac muscle 1 OS=Homo sapiens OX=9606 GN=ACTC1 PE=1 SV=1	25	8	51	1	42	ACTC1	High	High	High	High
P13645	Keratin, type I cytoskeletal 10 OS=Homo sapiens GN=KRT10 PE=1 SV=6	40	19	49	17	58.8	KRT10	High	High	High	High
P35908	Keratin, type II cytoskeletal 2 epidermal OS=Homo sapiens GN=KRT2 PE=1 SV=2	33	18	45	12	65.4	KRT2	High	High	High	High
P19338	Nucleolin OS=Homo sapiens OX=9606 GN=NCL PE=1 SV=3	22	13	44	13	76.6	NCL	High	High	High	High
P40926	Malate dehydrogenase, mitochondrial OS=Homo sapiens OX=9606 GN=MDH2 PE=1 SV=3	40	10	42	10	35.5	MDH2	High	High	High	High
P23284	Peptidyl-prolyl cis-trans isomerase B OS=Homo sapiens OX=9606 GN=PPIB PE=1 SV=2	33	7	42	7	23.7	PPIB	High	High	High	High
P35527	Keratin, type I cytoskeletal 9 OS=Homo sapiens GN=KRT9 PE=1 SV=3	36	17	41	17	62	KRT9	High	High	High	High
P13639	Elongation factor 2 OS=Homo sapiens OX=9606 GN=EEF2 PE=1 SV=4	29	21	40	21	95.3	EEF2	High	High	High	High
P78347	General transcription factor II-I OS=Homo sapiens OX=9606 GN=GTF2I PE=1 SV=2	21	13	38	13	112.3	GTF2I	High	High	High	High
P27824	Calnexin OS=Homo sapiens OX=9606 GN=CANX PE=1 SV=2	21	10	37	10	67.5	CANX	High	High	High	High
P14174	Macrophage migration inhibitory factor OS=Homo sapiens OX=9606 GN=MIF PE=1 SV=4	18	2	33	2	12.5	MIF	High	High	High	High
P30101	Protein disulfide-isomerase A3 OS=Homo sapiens OX=9606 GN=PDIA3 PE=1 SV=4	29	11	33	11	56.7	PDIA3	High	High	High	High
P63241	Eukaryotic translation initiation factor 5A-1 OS=Homo sapiens OX=9606 GN=EIF5A PE=1 SV=2	51	6	32	6	16.8	EIF5A	High	High	High	High
P62269	40S ribosomal protein S18 OS=Homo sapiens OX=9606 GN=RPS18 PE=1 SV=3	43	8	31	8	17.7	RPS18	High	High	High	High
P60174	Triosephosphate isomerase OS=Homo sapiens OX=9606 GN=TPI1 PE=1 SV=4	61	11	29	11	26.7	TPI1	High	High	High	High
P02769	Serum albumin OS=Bos taurus GN=ALB PE=1 SV=4	26	13	28	13	69.2	ALB	High	High	High	High
P25705	ATP synthase subunit alpha, mitochondrial OS=Homo sapiens OX=9606 GN=ATP5F1A PE=1 SV=1	30	12	28	12	59.7	ATP5F1A	High	High	High	High
P49411	Elongation factor Tu, mitochondrial OS=Homo sapiens OX=9606 GN=TUFM PE=1 SV=2	37	14	27	14	49.5		High	High	High	High
P00505	Aspartate aminotransferase, mitochondrial OS=Homo sapiens OX=9606 GN=GOT2 PE=1 SV=3	18	9	25	9	47.5	GOT2	High	High	High	High
P08238	Heat shock protein HSP 90-beta OS=Homo sapiens OX=9606 GN=HSP90AB1 PE=1 SV=4	18	10	24	5	83.2	HSP90AB1	High	High	High	High
P30048	Thioredoxin-dependent peroxide reductase, mitochondrial OS=Homo sapiens OX=9606 GN=PRDX3 PE=1 SV=3	37	6	24	6	27.7	PRDX3	High	High	High	High
P04181	Ornithine aminotransferase, mitochondrial OS=Homo sapiens OX=9606 GN=OAT PE=1 SV=1	25	8	24	8	48.5	OAT	High	High	High	High
P07900	Heat shock protein HSP 90-alpha OS=Homo sapiens OX=9606 GN=HSP90AA1 PE=1 SV=5	18	11	23	7	84.6	HSP90AA1	High	High	High	High
P30405	Peptidyl-prolyl cis-trans isomerase F, mitochondrial OS=Homo sapiens OX=9606 GN=PPIF PE=1 SV=1	31	4	23	4	22	PPIF	High	High	High	High
P62273	40S ribosomal protein S29 OS=Homo sapiens OX=9606 GN=RPS29 PE=1 SV=2	34	2	23	2	6.7	RPS29	High	High	High	High
P06744	Glucose-6-phosphate isomerase OS=Homo sapiens OX=9606 GN=GPI PE=1 SV=4	21	8	23	8	63.1	GPI	High	High	High	High
P62979	Ubiquitin-40S ribosomal protein S27a OS=Homo sapiens GN=RPS27A PE=1 SV=2	28	4	22	4	18	RPS27A	High	High	High	High
P07355	Annexin A2 OS=Homo sapiens OX=9606 GN=ANXA2 PE=1 SV=2	33	10	22	10	38.6	ANXA2	High	High	High	High
P62633	CCHC-type zinc finger nucleic acid binding protein OS=Homo sapiens OX=9606 GN=CNBP PE=1 SV=1	27	4	21	4	19.5	CNBP	High	High	High	High
Q16531	DNA damage-binding protein 1 OS=Homo sapiens OX=9606 GN=DDB1 PE=1 SV=1	11	10	21	10	126.9	DDB1	High	High	High	High
P63173	60S ribosomal protein L38 OS=Homo sapiens OX=9606 GN=RPL38 PE=1 SV=2	39	3	21	3	8.2	RPL38	High	High	High	High
P23528	Cofilin-1 OS=Homo sapiens OX=9606 GN=CFL1 PE=1 SV=3	44	8	20	8	18.5	CFL1	High	High	High	High
P62701	40S ribosomal protein S4, X isoform OS=Homo sapiens OX=9606 GN=RPS4X PE=1 SV=2	19	6	20	6	29.6	RPS4X	High	High	High	High
P60981	Destrin OS=Homo sapiens OX=9606 GN=DSTN PE=1 SV=3	37	6	20	6	18.5	DSTN	High	High	High	High
P04075	Fructose-bisphosphate aldolase A OS=Homo sapiens OX=9606 GN=ALDOA PE=1 SV=2	28	8	19	8	39.4	ALDOA	High	High	High	High
P62851	40S ribosomal protein S25 OS=Homo sapiens OX=9606 GN=RPS25 PE=1 SV=1	22	3	18	3	13.7	RPS25	High	High	High	High
ENSEMBL:ENSBTAP00000014147	(Bos taurus) 12 kDa protein [OS=Bos taurus]	53	4	17	4	11.7		High	High	High	High
Q3ZCQ8	Mitochondrial import inner membrane translocase subunit TIM50 OS=Homo sapiens OX=9606 GN=TIMM50 PE=1 SV=2	23	6	17	6	39.6	TIMM50	High	High	High	High
P32119	Peroxiredoxin-2 OS=Homo sapiens OX=9606 GN=PRDX2 PE=1 SV=5	39	6	17	5	21.9	PRDX2	High	High	High	High
P46783	40S ribosomal protein S10 OS=Homo sapiens OX=9606 GN=RPS10 PE=1 SV=1	28	4	16	4	18.9	RPS10	High	High	High	High
P30041	Peroxiredoxin-6 OS=Homo sapiens OX=9606 GN=PRDX6 PE=1 SV=3	37	6	16	6	25	PRDX6	High	High	High	High
O14950	Myosin regulatory light chain 12B OS=Homo sapiens OX=9606 GN=MYL12B PE=1 SV=2	48	7	16	7	19.8	MYL12B	High	High	High	High
P00558	Phosphoglycerate kinase 1 OS=Homo sapiens OX=9606 GN=PGK1 PE=1 SV=3	24	8	16	8	44.6	PGK1	High	High	High	High
P30086	Phosphatidylethanolamine-binding protein 1 OS=Homo sapiens OX=9606 GN=PEBP1 PE=1 SV=3	60	7	16	7	21	PEBP1	High	High	High	High
Q00839	Heterogeneous nuclear ribonucleoprotein U OS=Homo sapiens OX=9606 GN=HNRNPU PE=1 SV=6	12	9	16	9	90.5	HNRNPU	High	High	High	High
P07195	L-lactate dehydrogenase B chain OS=Homo sapiens OX=9606 GN=LDHB PE=1 SV=2	29	9	16	9	36.6	LDHB	High	High	High	High
P07737	Profilin-1 OS=Homo sapiens OX=9606 GN=PFN1 PE=1 SV=2	52	6	16	6	15	PFN1	High	High	High	High
P50395	Rab GDP dissociation inhibitor beta OS=Homo sapiens OX=9606 GN=GDI2 PE=1 SV=2	16	6	16	6	50.6	GDI2	High	High	High	High
P05787	Keratin, type II cytoskeletal 8 OS=Homo sapiens GN=KRT8 PE=1 SV=7	10	5	16	2	53.7	KRT8	High	High	High	High
P00338	L-lactate dehydrogenase A chain OS=Homo sapiens OX=9606 GN=LDHA PE=1 SV=2	35	8	15	8	36.7	LDHA	High	High	High	High
P61254	60S ribosomal protein L26 OS=Homo sapiens OX=9606 GN=RPL26 PE=1 SV=1	33	5	15	5	17.2	RPL26	High	High	High	High
P10599	Thioredoxin OS=Homo sapiens GN=TXN PE=1 SV=3	30	3	15	3	11.7	TXN	High	High	High	High
P62826	GTP-binding nuclear protein Ran OS=Homo sapiens OX=9606 GN=RAN PE=1 SV=3	27	5	15	5	24.4	RAN	High	High	High	High
P15531	Nucleoside diphosphate kinase A OS=Homo sapiens OX=9606 GN=NME1 PE=1 SV=1	41	5	14	5	17.1	NME1	High	High	High	High
P50991	T-complex protein 1 subunit delta OS=Homo sapiens OX=9606 GN=CCT4 PE=1 SV=4	17	8	14	7	57.9	CCT4	High	High	High	High
Q15365	Poly(rC)-binding protein 1 OS=Homo sapiens OX=9606 GN=PCBP1 PE=1 SV=2	19	5	14	4	37.5	PCBP1	High	High	High	High
Q13162	Peroxiredoxin-4 OS=Homo sapiens OX=9606 GN=PRDX4 PE=1 SV=1	15	4	14	3	30.5	PRDX4	High	High	High	High
P05388	60S acidic ribosomal protein P0 OS=Homo sapiens OX=9606 GN=RPLP0 PE=1 SV=1	20	6	13	6	34.3	RPLP0	High	High	High	High
P39019	40S ribosomal protein S19 OS=Homo sapiens OX=9606 GN=RPS19 PE=1 SV=2	34	5	13	5	16.1	RPS19	High	High	High	High
P49327	Fatty acid synthase OS=Homo sapiens OX=9606 GN=FASN PE=1 SV=3	4	7	13	7	273.3	FASN	High	High	High	High
P22061	Protein-L-isoaspartate(D-aspartate) O-methyltransferase OS=Homo sapiens OX=9606 GN=PCMT1 PE=1 SV=4	15	3	13	3	24.6	PCMT1	High	High	High	High
P54819	Adenylate kinase 2, mitochondrial OS=Homo sapiens OX=9606 GN=AK2 PE=1 SV=2	38	6	13	6	26.5	AK2	High	High	High	High
Q15181	Inorganic pyrophosphatase OS=Homo sapiens OX=9606 GN=PPA1 PE=1 SV=2	23	5	13	4	32.6	PPA1	High	High	High	High
P62277	40S ribosomal protein S13 OS=Homo sapiens OX=9606 GN=RPS13 PE=1 SV=2	29	4	13	4	17.2	RPS13	High	High	High	High
P34897	Serine hydroxymethyltransferase, mitochondrial OS=Homo sapiens OX=9606 GN=SHMT2 PE=1 SV=3	20	7	13	7	56	SHMT2	High	High	High	High
P36578	60S ribosomal protein L4 OS=Homo sapiens OX=9606 GN=RPL4 PE=1 SV=5	24	8	13	8	47.7	RPL4	High	High	High	High
P62829	60S ribosomal protein L23 OS=Homo sapiens OX=9606 GN=RPL23 PE=1 SV=1	33	4	13	4	14.9	RPL23	High	High	High	High
O43837	Isocitrate dehydrogenase [NAD] subunit beta, mitochondrial OS=Homo sapiens OX=9606 GN=IDH3B PE=1 SV=2	16	5	13	5	42.2	IDH3B	High	High	High	High
P31040	Succinate dehydrogenase [ubiquinone] flavoprotein subunit, mitochondrial OS=Homo sapiens OX=9606 GN=SDHA PE=1 SV=2	8	5	13	5	72.6	SDHA	High	High	High	High
P23396	40S ribosomal protein S3 OS=Homo sapiens OX=9606 GN=RPS3 PE=1 SV=2	27	5	13	5	26.7	RPS3	High	High	High	High
P62942	Peptidyl-prolyl cis-trans isomerase FKBP1A OS=Homo sapiens OX=9606 GN=FKBP1A PE=1 SV=2	71	4	13	4	11.9	FKBP1A	High	High	High	High
Q16527	Cysteine and glycine-rich protein 2 OS=Homo sapiens OX=9606 GN=CSRP2 PE=1 SV=3	41	6	13	6	20.9	CSRP2	High	High	High	High
P61204	ADP-ribosylation factor 3 OS=Homo sapiens OX=9606 GN=ARF3 PE=1 SV=2	35	4	12	2	20.6	ARF3	High	High	High	High
Q96AG4	Leucine-rich repeat-containing protein 59 OS=Homo sapiens OX=9606 GN=LRRC59 PE=1 SV=1	18	4	12	4	34.9	LRRC59	High	High	High	High
P61604	10 kDa heat shock protein, mitochondrial OS=Homo sapiens OX=9606 GN=HSPE1 PE=1 SV=2	26	3	12	3	10.9	HSPE1	High	High	High	High
P16402	Histone H1.3 OS=Homo sapiens OX=9606 GN=H1-3 PE=1 SV=2	14	3	12	3	22.3	H1-3	High	High	High	High
P25398	40S ribosomal protein S12 OS=Homo sapiens OX=9606 GN=RPS12 PE=1 SV=3	32	4	12	4	14.5	RPS12	High	High	High	High
P99999	Cytochrome c OS=Homo sapiens GN=CYCS PE=1 SV=2	25	3	12	3	11.7	CYCS	High	High	High	High
Q8NC51	Plasminogen activator inhibitor 1 RNA-binding protein OS=Homo sapiens OX=9606 GN=SERBP1 PE=1 SV=2	19	6	11	6	44.9	SERBP1	High	High	High	High
Q13642	Four and a half LIM domains protein 1 OS=Homo sapiens OX=9606 GN=FHL1 PE=1 SV=4	14	4	11	4	36.2	FHL1	High	High	High	High
P32969	60S ribosomal protein L9 OS=Homo sapiens OX=9606 GN=RPL9 PE=1 SV=1	37	5	11	5	21.9	RPL9; RPL9P7; RPL9P8; RPL9P9	High	High	High	High
P0DOX5	Immunoglobulin gamma-1 heavy chain OS=Homo sapiens OX=9606 PE=1 SV=2	3	2	11	2	49.3		High	High	High	High
P62424	60S ribosomal protein L7a OS=Homo sapiens OX=9606 GN=RPL7A PE=1 SV=2	14	4	11	4	30	RPL7A	High	High	High	High
P15880	40S ribosomal protein S2 OS=Homo sapiens OX=9606 GN=RPS2 PE=1 SV=2	17	4	11	4	31.3	RPS2	High	High	High	High
P61247	40S ribosomal protein S3a OS=Homo sapiens OX=9606 GN=RPS3A PE=1 SV=2	22	5	11	5	29.9	RPS3A	High	High	High	High
O95881	Thioredoxin domain-containing protein 12 OS=Homo sapiens OX=9606 GN=TXNDC12 PE=1 SV=1	19	3	10	3	19.2	TXNDC12	High	High	High	High
P26583	High mobility group protein B2 OS=Homo sapiens OX=9606 GN=HMGB2 PE=1 SV=2	24	4	10	3	24	HMGB2	High	High	High	High
O75390	Citrate synthase, mitochondrial OS=Homo sapiens OX=9606 GN=CS PE=1 SV=2	6	3	10	3	51.7	CS	High	High	High	High
P60866	40S ribosomal protein S20 OS=Homo sapiens OX=9606 GN=RPS20 PE=1 SV=1	26	4	10	4	13.4	RPS20	High	High	High	High
Q00610	Clathrin heavy chain 1 OS=Homo sapiens OX=9606 GN=CLTC PE=1 SV=5	4	5	10	5	191.5	CLTC	High	High	High	High
Q9Y237	Peptidyl-prolyl cis-trans isomerase NIMA-interacting 4 OS=Homo sapiens OX=9606 GN=PIN4 PE=1 SV=1	18	2	10	2	13.8	PIN4	High	High	High	High
P34955	Alpha-1-antiproteinase OS=Bos taurus GN=SERPINA1 PE=1 SV=1	16	6	9	6	46.1	SERPINA1	High	High	High	High
P62917	60S ribosomal protein L8 OS=Homo sapiens OX=9606 GN=RPL8 PE=1 SV=2	21	4	9	4	28	RPL8	High	High	High	High
Q05B55	IGK protein OS=Bos taurus GN=IGK PE=2 SV=1	23	4	9	4	26.6	IGK	High	High	High	High
P42677	40S ribosomal protein S27 OS=Homo sapiens OX=9606 GN=RPS27 PE=1 SV=3	38	3	9	3	9.5	RPS27	High	High	High	High
Q07020	60S ribosomal protein L18 OS=Homo sapiens OX=9606 GN=RPL18 PE=1 SV=2	26	4	9	4	21.6	RPL18	High	High	High	High
Q13011	Delta(3,5)-Delta(2,4)-dienoyl-CoA isomerase, mitochondrial OS=Homo sapiens OX=9606 GN=ECH1 PE=1 SV=2	19	5	9	5	35.8	ECH1	High	High	High	High
P61313	60S ribosomal protein L15 OS=Homo sapiens OX=9606 GN=RPL15 PE=1 SV=2	21	4	9	4	24.1	RPL15	High	High	High	High
Q15084	Protein disulfide-isomerase A6 OS=Homo sapiens OX=9606 GN=PDIA6 PE=1 SV=1	13	4	9	4	48.1	PDIA6	High	High	High	High
P30050	60S ribosomal protein L12 OS=Homo sapiens OX=9606 GN=RPL12 PE=1 SV=1	24	3	8	3	17.8	RPL12	High	High	High	High
P09936	Ubiquitin carboxyl-terminal hydrolase isozyme L1 OS=Homo sapiens OX=9606 GN=UCHL1 PE=1 SV=2	24	4	8	4	24.8	UCHL1	High	High	High	High
P62241	40S ribosomal protein S8 OS=Homo sapiens OX=9606 GN=RPS8 PE=1 SV=2	20	4	8	4	24.2	RPS8	High	High	High	High
P25205	DNA replication licensing factor MCM3 OS=Homo sapiens OX=9606 GN=MCM3 PE=1 SV=3	9	6	8	6	90.9	MCM3	High	High	High	High
P60842	Eukaryotic initiation factor 4A-I OS=Homo sapiens OX=9606 GN=EIF4A1 PE=1 SV=1	9	3	8	3	46.1	EIF4A1	High	High	High	High
P18621	60S ribosomal protein L17 OS=Homo sapiens OX=9606 GN=RPL17 PE=1 SV=3	18	3	8	3	21.4	RPL17	High	High	High	High
P23246	Splicing factor, proline- and glutamine-rich OS=Homo sapiens OX=9606 GN=SFPQ PE=1 SV=2	8	4	8	3	76.1	SFPQ	High	High	High	High
P46781	40S ribosomal protein S9 OS=Homo sapiens OX=9606 GN=RPS9 PE=1 SV=3	13	3	8	3	22.6	RPS9	High	High	High	High
Q99798	Aconitate hydratase, mitochondrial OS=Homo sapiens OX=9606 GN=ACO2 PE=1 SV=2	7	5	8	5	85.4	ACO2	High	High	High	High
P63167	Dynein light chain 1, cytoplasmic OS=Homo sapiens OX=9606 GN=DYNLL1 PE=1 SV=1	25	2	8	2	10.4	DYNLL1	High	High	High	High
P62244	40S ribosomal protein S15a OS=Homo sapiens OX=9606 GN=RPS15A PE=1 SV=2	29	4	8	4	14.8	RPS15A	High	High	High	High
Q9NSD9	Phenylalanine--tRNA ligase beta subunit OS=Homo sapiens OX=9606 GN=FARSB PE=1 SV=3	5	3	7	3	66.1	FARSB	High	High	High	High
Q02878	60S ribosomal protein L6 OS=Homo sapiens OX=9606 GN=RPL6 PE=1 SV=3	13	4	7	4	32.7	RPL6	High	High	High	High
P12277	Creatine kinase B-type OS=Homo sapiens OX=9606 GN=CKB PE=1 SV=1	11	4	7	4	42.6	CKB	High	High	High	High
P52272	Heterogeneous nuclear ribonucleoprotein M OS=Homo sapiens OX=9606 GN=HNRNPM PE=1 SV=3	6	4	7	4	77.5	HNRNPM	High	High	High	High
P61088	Ubiquitin-conjugating enzyme E2 N OS=Homo sapiens OX=9606 GN=UBE2N PE=1 SV=1	26	3	7	3	17.1	UBE2N	High	High	High	High
P48643	T-complex protein 1 subunit epsilon OS=Homo sapiens OX=9606 GN=CCT5 PE=1 SV=1	9	4	7	3	59.6	CCT5	High	High	High	High
P39023	60S ribosomal protein L3 OS=Homo sapiens OX=9606 GN=RPL3 PE=1 SV=2	5	2	6	2	46.1	RPL3	High	High	High	High
P27695	DNA-(apurinic or apyrimidinic site) endonuclease OS=Homo sapiens OX=9606 GN=APEX1 PE=1 SV=2	14	3	6	3	35.5	APEX1	High	High	High	High
P26373	60S ribosomal protein L13 OS=Homo sapiens OX=9606 GN=RPL13 PE=1 SV=4	20	4	6	4	24.2	RPL13	High	High	High	High
P08865	40S ribosomal protein SA OS=Homo sapiens OX=9606 GN=RPSA PE=1 SV=4	16	4	6	4	32.8	RPSA	High	High	High	High
P18669	Phosphoglycerate mutase 1 OS=Homo sapiens OX=9606 GN=PGAM1 PE=1 SV=2	17	3	6	3	28.8	PGAM1	High	High	High	High
P54886	Delta-1-pyrroline-5-carboxylate synthase OS=Homo sapiens OX=9606 GN=ALDH18A1 PE=1 SV=2	3	2	6	2	87.2	ALDH18A1	High	High	High	High
Q9HB71	Calcyclin-binding protein OS=Homo sapiens OX=9606 GN=CACYBP PE=1 SV=2	18	3	6	3	26.2	CACYBP	High	High	High	High
P63208	S-phase kinase-associated protein 1 OS=Homo sapiens OX=9606 GN=SKP1 PE=1 SV=2	18	3	6	3	18.6	SKP1	High	High	High	High
P62263	40S ribosomal protein S14 OS=Homo sapiens OX=9606 GN=RPS14 PE=1 SV=3	23	3	6	3	16.3	RPS14	High	High	High	High
P04179	Superoxide dismutase [Mn], mitochondrial OS=Homo sapiens OX=9606 GN=SOD2 PE=1 SV=3	17	3	6	3	24.7	SOD2	High	High	High	High
Q99497	Parkinson disease protein 7 OS=Homo sapiens OX=9606 GN=PARK7 PE=1 SV=2	21	3	6	3	19.9	PARK7	High	High	High	High
P62857	40S ribosomal protein S28 OS=Homo sapiens OX=9606 GN=RPS28 PE=1 SV=1	30	2	6	2	7.8	RPS28	High	High	High	High
A0A0B4J2D5	Putative glutamine amidotransferase-like class 1 domain-containing protein 3B, mitochondrial OS=Homo sapiens OX=9606 GN=GATD3B PE=5 SV=1	19	2	5	2	28.1	GATD3B	High	High	High	High
P26641	Elongation factor 1-gamma OS=Homo sapiens OX=9606 GN=EEF1G PE=1 SV=3	5	2	5	2	50.1	EEF1G	High	High	High	High
P63220	40S ribosomal protein S21 OS=Homo sapiens OX=9606 GN=RPS21 PE=1 SV=1	28	2	5	2	9.1	RPS21	High	High	High	High
P08559	Pyruvate dehydrogenase E1 component subunit alpha, somatic form, mitochondrial OS=Homo sapiens OX=9606 GN=PDHA1 PE=1 SV=3	6	2	5	2	43.3	PDHA1	High	High	High	High
P21333	Filamin-A OS=Homo sapiens OX=9606 GN=FLNA PE=1 SV=4	2	4	5	4	280.6	FLNA	High	High	High	High
Q02543	60S ribosomal protein L18a OS=Homo sapiens OX=9606 GN=RPL18A PE=1 SV=2	10	2	5	2	20.7	RPL18A	High	High	High	High
Q9H2U2	Inorganic pyrophosphatase 2, mitochondrial OS=Homo sapiens OX=9606 GN=PPA2 PE=1 SV=2	7	2	5	1	37.9	PPA2	High	High	High	High
P53999	Activated RNA polymerase II transcriptional coactivator p15 OS=Homo sapiens OX=9606 GN=SUB1 PE=1 SV=3	19	2	5	2	14.4	SUB1	High	High	High	High
Q13643	Four and a half LIM domains protein 3 OS=Homo sapiens OX=9606 GN=FHL3 PE=1 SV=4	6	2	5	2	31.2	FHL3	High	High	High	High
P13804	Electron transfer flavoprotein subunit alpha, mitochondrial OS=Homo sapiens OX=9606 GN=ETFA PE=1 SV=1	14	3	5	3	35.1	ETFA	High	High	High	High
Q9UQ80	Proliferation-associated protein 2G4 OS=Homo sapiens OX=9606 GN=PA2G4 PE=1 SV=3	11	3	5	3	43.8	PA2G4	High	High	High	High
P18124	60S ribosomal protein L7 OS=Homo sapiens OX=9606 GN=RPL7 PE=1 SV=1	24	4	5	4	29.2	RPL7	High	High	High	High
P68036	Ubiquitin-conjugating enzyme E2 L3 OS=Homo sapiens OX=9606 GN=UBE2L3 PE=1 SV=1	24	2	5	2	17.9	UBE2L3	High	High	High	High
Q9NPJ3	Acyl-coenzyme A thioesterase 13 OS=Homo sapiens OX=9606 GN=ACOT13 PE=1 SV=1	16	2	5	2	15	ACOT13	High	High	High	High
Q08380	Galectin-3-binding protein OS=Homo sapiens OX=9606 GN=LGALS3BP PE=1 SV=1	5	2	5	2	65.3	LGALS3BP	High	High	High	High
P61077	Ubiquitin-conjugating enzyme E2 D3 OS=Homo sapiens OX=9606 GN=UBE2D3 PE=1 SV=1	20	2	4	2	16.7	UBE2D3	High	High	High	High
P46779	60S ribosomal protein L28 OS=Homo sapiens OX=9606 GN=RPL28 PE=1 SV=3	21	3	4	3	15.7	RPL28	High	High	High	High
P62750	60S ribosomal protein L23a OS=Homo sapiens OX=9606 GN=RPL23A PE=1 SV=1	13	2	4	2	17.7	RPL23A	High	High	High	High
Q13907	Isopentenyl-diphosphate Delta-isomerase 1 OS=Homo sapiens OX=9606 GN=IDI1 PE=1 SV=2	12	2	4	2	26.3	IDI1	High	High	High	High
P37802	Transgelin-2 OS=Homo sapiens OX=9606 GN=TAGLN2 PE=1 SV=3	8	2	4	2	22.4	TAGLN2	High	High	High	High
P46776	60S ribosomal protein L27a OS=Homo sapiens OX=9606 GN=RPL27A PE=1 SV=2	20	3	5	3	16.6	RPL27A	High	High	High	n/a
P50990	T-complex protein 1 subunit theta OS=Homo sapiens OX=9606 GN=CCT8 PE=1 SV=4	4	2	3	2	59.6	CCT8	High	High	High	n/a
P50213	Isocitrate dehydrogenase [NAD] subunit alpha, mitochondrial OS=Homo sapiens OX=9606 GN=IDH3A PE=1 SV=1	6	2	3	2	39.6	IDH3A	High	High	High	n/a
P05387	60S acidic ribosomal protein P2 OS=Homo sapiens OX=9606 GN=RPLP2 PE=1 SV=1	70	4	8	4	11.7	RPLP2	High	High	n/a	High
P62249	40S ribosomal protein S16 OS=Homo sapiens OX=9606 GN=RPS16 PE=1 SV=2	28	4	8	4	16.4	RPS16	High	High	n/a	High
P33992	DNA replication licensing factor MCM5 OS=Homo sapiens OX=9606 GN=MCM5 PE=1 SV=5	10	5	6	5	82.2	MCM5	High	High	n/a	High
P06576	ATP synthase subunit beta, mitochondrial OS=Homo sapiens OX=9606 GN=ATP5F1B PE=1 SV=3	10	4	6	4	56.5	ATP5F1B	High	High	n/a	High
P06280	Alpha-galactosidase A OS=Homo sapiens OX=9606 GN=GLA PE=1 SV=1	5	2	5	2	48.7	GLA	High	High	n/a	High
P00441	Superoxide dismutase [Cu-Zn] OS=Homo sapiens GN=SOD1 PE=1 SV=2	54	4	5	4	15.9	SOD1	High	High	n/a	High
Q9NVI7	ATPase family AAA domain-containing protein 3A OS=Homo sapiens OX=9606 GN=ATAD3A PE=1 SV=2	3	2	5	2	71.3	ATAD3A	High	High	n/a	High
P26599	Polypyrimidine tract-binding protein 1 OS=Homo sapiens OX=9606 GN=PTBP1 PE=1 SV=1	6	2	4	2	57.2	PTBP1	High	High	n/a	High
P61978	Heterogeneous nuclear ribonucleoprotein K OS=Homo sapiens OX=9606 GN=HNRNPK PE=1 SV=1	7	3	4	3	50.9	HNRNPK	High	High	n/a	High
P53597	Succinate--CoA ligase [ADP/GDP-forming] subunit alpha, mitochondrial OS=Homo sapiens OX=9606 GN=SUCLG1 PE=1 SV=4	8	2	3	2	36.2	SUCLG1	High	High	n/a	High
P0DP25	Calmodulin-3 OS=Homo sapiens OX=9606 GN=CALM3 PE=1 SV=1	13	2	3	2	16.8	CALM3	High	High	n/a	High
P24666	Low molecular weight phosphotyrosine protein phosphatase OS=Homo sapiens OX=9606 GN=ACP1 PE=1 SV=3	15	2	3	2	18	ACP1	High	High	n/a	High
Q13838	Spliceosome RNA helicase DDX39B OS=Homo sapiens OX=9606 GN=DDX39B PE=1 SV=1	8	3	3	3	49	DDX39B	High	High	n/a	High
P30084	Enoyl-CoA hydratase, mitochondrial OS=Homo sapiens OX=9606 GN=ECHS1 PE=1 SV=4	7	2	3	2	31.4	ECHS1	High	High	n/a	High
P15311	Ezrin OS=Homo sapiens OX=9606 GN=EZR PE=1 SV=4	5	3	5	1	69.4	EZR	High	High	n/a	n/a
P56945	Breast cancer anti-estrogen resistance protein 1 OS=Homo sapiens OX=9606 GN=BCAR1 PE=1 SV=2	6	3	3	3	93.3	BCAR1	High	High	n/a	n/a
Q15369	Elongin-C OS=Homo sapiens OX=9606 GN=ELOC PE=1 SV=1	21	2	3	2	12.5	ELOC	High	High	n/a	n/a
P00492	Hypoxanthine-guanine phosphoribosyltransferase OS=Homo sapiens OX=9606 GN=HPRT1 PE=1 SV=2	9	2	3	2	24.6	HPRT1	High	High	n/a	n/a
Q02790	Peptidyl-prolyl cis-trans isomerase FKBP4 OS=Homo sapiens OX=9606 GN=FKBP4 PE=1 SV=3	5	2	3	2	51.8	FKBP4	High	High	n/a	n/a
P68371	Tubulin beta-4B chain OS=Homo sapiens OX=9606 GN=TUBB4B PE=1 SV=1	52	18	93	1	49.8	TUBB4B	High	n/a	High	High
P68366	Tubulin alpha-4A chain OS=Homo sapiens OX=9606 GN=TUBA4A PE=1 SV=1	44	13	52	3	49.9	TUBA4A	High	n/a	High	High
P16615	Sarcoplasmic/endoplasmic reticulum calcium ATPase 2 OS=Homo sapiens OX=9606 GN=ATP2A2 PE=1 SV=1	17	14	21	14	114.7	ATP2A2	High	n/a	High	High
P05023	Sodium/potassium-transporting ATPase subunit alpha-1 OS=Homo sapiens OX=9606 GN=ATP1A1 PE=1 SV=1	8	8	9	8	112.8	ATP1A1	High	n/a	High	High
Q15366	Poly(rC)-binding protein 2 OS=Homo sapiens OX=9606 GN=PCBP2 PE=1 SV=1	9	3	7	2	38.6	PCBP2	High	n/a	High	High
P31689	DnaJ homolog subfamily A member 1 OS=Homo sapiens OX=9606 GN=DNAJA1 PE=1 SV=2	14	3	7	3	44.8	DNAJA1	High	n/a	High	High
P30837	Aldehyde dehydrogenase X, mitochondrial OS=Homo sapiens OX=9606 GN=ALDH1B1 PE=1 SV=4	9	4	7	4	57.2	ALDH1B1	High	n/a	High	High
P07686	Beta-hexosaminidase subunit beta OS=Homo sapiens OX=9606 GN=HEXB PE=1 SV=4	8	3	6	3	63.1	HEXB	High	n/a	High	High
O00483	Cytochrome c oxidase subunit NDUFA4 OS=Homo sapiens OX=9606 GN=NDUFA4 PE=1 SV=1	37	3	5	3	9.4	NDUFA4	High	n/a	High	High
Q12931	Heat shock protein 75 kDa, mitochondrial OS=Homo sapiens OX=9606 GN=TRAP1 PE=1 SV=3	5	3	5	2	80.1	TRAP1	High	n/a	High	High
P22307	Sterol carrier protein 2 OS=Homo sapiens OX=9606 GN=SCP2 PE=1 SV=2	5	3	5	3	59	SCP2	High	n/a	High	High
P21912	Succinate dehydrogenase [ubiquinone] iron-sulfur subunit, mitochondrial OS=Homo sapiens OX=9606 GN=SDHB PE=1 SV=3	10	3	4	3	31.6	SDHB	High	n/a	High	High
P30040	Endoplasmic reticulum resident protein 29 OS=Homo sapiens OX=9606 GN=ERP29 PE=1 SV=4	11	3	4	3	29	ERP29	High	n/a	High	High
P61353	60S ribosomal protein L27 OS=Homo sapiens OX=9606 GN=RPL27 PE=1 SV=2	15	2	4	2	15.8	RPL27	High	n/a	High	High
O60884	DnaJ homolog subfamily A member 2 OS=Homo sapiens OX=9606 GN=DNAJA2 PE=1 SV=1	14	3	4	3	45.7	DNAJA2	High	n/a	High	High
Q15185	Prostaglandin E synthase 3 OS=Homo sapiens OX=9606 GN=PTGES3 PE=1 SV=1	24	3	3	3	18.7	PTGES3	High	n/a	High	High
P50454	Serpin H1 OS=Homo sapiens OX=9606 GN=SERPINH1 PE=1 SV=2	7	2	2	2	46.4	SERPINH1	High	n/a	High	n/a
Q14416	Metabotropic glutamate receptor 2 OS=Homo sapiens OX=9606 GN=GRM2 PE=1 SV=2	42	30	179	25	95.5	GRM2	High	n/a	n/a	High
P04350	Tubulin beta-4A chain OS=Homo sapiens OX=9606 GN=TUBB4A PE=1 SV=2	41	13	73	1	49.6	TUBB4A	High	n/a	n/a	High
P18085	ADP-ribosylation factor 4 OS=Homo sapiens OX=9606 GN=ARF4 PE=1 SV=3	21	3	7	1	20.5	ARF4	High	n/a	n/a	High
Q96IV0	Peptide-N(4)-(N-acetyl-beta-glucosaminyl)asparagine amidase OS=Homo sapiens OX=9606 GN=NGLY1 PE=1 SV=1	6	4	6	4	74.3	NGLY1	High	n/a	n/a	High
Q96EY1	DnaJ homolog subfamily A member 3, mitochondrial OS=Homo sapiens OX=9606 GN=DNAJA3 PE=1 SV=2	9	3	5	3	52.5	DNAJA3	High	n/a	n/a	High
P51571	Translocon-associated protein subunit delta OS=Homo sapiens OX=9606 GN=SSR4 PE=1 SV=1	23	3	5	3	19	SSR4	High	n/a	n/a	High
P39656	Dolichyl-diphosphooligosaccharide--protein glycosyltransferase 48 kDa subunit OS=Homo sapiens OX=9606 GN=DDOST PE=1 SV=4	11	3	4	3	50.8	DDOST	High	n/a	n/a	High
P62847	40S ribosomal protein S24 OS=Homo sapiens OX=9606 GN=RPS24 PE=1 SV=1	17	2	4	2	15.4	RPS24	High	n/a	n/a	High
P07237	Protein disulfide-isomerase OS=Homo sapiens OX=9606 GN=P4HB PE=1 SV=3	6	3	4	3	57.1	P4HB	High	n/a	n/a	High
Q00325	Phosphate carrier protein, mitochondrial OS=Homo sapiens OX=9606 GN=SLC25A3 PE=1 SV=2	6	2	4	2	40.1	SLC25A3	High	n/a	n/a	High
P13667	Protein disulfide-isomerase A4 OS=Homo sapiens OX=9606 GN=PDIA4 PE=1 SV=2	3	2	3	2	72.9	PDIA4	High	n/a	n/a	High
Q14257	Reticulocalbin-2 OS=Homo sapiens OX=9606 GN=RCN2 PE=1 SV=1	12	3	3	3	36.9	RCN2	High	n/a	n/a	High
P62266	40S ribosomal protein S23 OS=Homo sapiens OX=9606 GN=RPS23 PE=1 SV=3	15	2	3	2	15.8	RPS23	High	n/a	n/a	High
P35613	Basigin OS=Homo sapiens OX=9606 GN=BSG PE=1 SV=2	7	2	3	2	42.2	BSG	High	n/a	n/a	High
Q8IV08	5'-3' exonuclease PLD3 OS=Homo sapiens OX=9606 GN=PLD3 PE=1 SV=1	4	2	2	2	54.7	PLD3	High	n/a	n/a	High
P78371	T-complex protein 1 subunit beta OS=Homo sapiens OX=9606 GN=CCT2 PE=1 SV=4	5	2	2	2	57.5	CCT2	High	n/a	n/a	High
P28223	5-hydroxytryptamine receptor 2A OS=Homo sapiens OX=9606 GN=HTR2A PE=1 SV=2	13	5	6	5	52.6	HTR2A	High	n/a	n/a	n/a
P14625	Endoplasmin OS=Homo sapiens OX=9606 GN=HSP90B1 PE=1 SV=1	3	2	3	1	92.4	HSP90B1	High	n/a	n/a	n/a
P35579	Myosin-9 OS=Homo sapiens OX=9606 GN=MYH9 PE=1 SV=4	42	71	173	56	226.4	MYH9	n/a	High	High	High
P60660	Myosin light polypeptide 6 OS=Homo sapiens OX=9606 GN=MYL6 PE=1 SV=2	46	6	18	6	16.9	MYL6	n/a	High	High	High
P22626	Heterogeneous nuclear ribonucleoproteins A2/B1 OS=Homo sapiens OX=9606 GN=HNRNPA2B1 PE=1 SV=2	30	9	16	8	37.4	HNRNPA2B1	n/a	High	High	High
P05141	ADP/ATP translocase 2 OS=Homo sapiens OX=9606 GN=SLC25A5 PE=1 SV=7	20	6	12	1	32.8	SLC25A5	n/a	High	High	High
Q99714	3-hydroxyacyl-CoA dehydrogenase type-2 OS=Homo sapiens OX=9606 GN=HSD17B10 PE=1 SV=3	44	6	10	6	26.9	HSD17B10	n/a	High	High	High
P04908	Histone H2A type 1-B/E OS=Homo sapiens OX=9606 GN=H2AC4 PE=1 SV=2	27	3	8	3	14.1	H2AC4; H2AC8	n/a	High	High	High
Q8NEZ5	F-box only protein 22 OS=Homo sapiens OX=9606 GN=FBXO22 PE=1 SV=1	20	6	8	6	44.5	FBXO22	n/a	High	High	High
P06748	Nucleophosmin OS=Homo sapiens OX=9606 GN=NPM1 PE=1 SV=2	18	3	8	3	32.6	NPM1	n/a	High	High	High
Q08211	ATP-dependent RNA helicase A OS=Homo sapiens OX=9606 GN=DHX9 PE=1 SV=4	4	4	7	4	140.9	DHX9	n/a	High	High	High
Q13151	Heterogeneous nuclear ribonucleoprotein A0 OS=Homo sapiens OX=9606 GN=HNRNPA0 PE=1 SV=1	8	2	6	1	30.8	HNRNPA0	n/a	High	High	High
Q9P258	Protein RCC2 OS=Homo sapiens OX=9606 GN=RCC2 PE=1 SV=2	12	4	6	4	56	RCC2	n/a	High	High	High
P17931	Galectin-3 OS=Homo sapiens OX=9606 GN=LGALS3 PE=1 SV=5	10	2	6	2	26.1	LGALS3	n/a	High	High	High
P83731	60S ribosomal protein L24 OS=Homo sapiens OX=9606 GN=RPL24 PE=1 SV=1	19	3	6	3	17.8	RPL24	n/a	High	High	High
P51659	Peroxisomal multifunctional enzyme type 2 OS=Homo sapiens OX=9606 GN=HSD17B4 PE=1 SV=3	6	4	5	4	79.6	HSD17B4	n/a	High	High	High
P31943	Heterogeneous nuclear ribonucleoprotein H OS=Homo sapiens OX=9606 GN=HNRNPH1 PE=1 SV=4	6	2	5	2	49.2	HNRNPH1	n/a	High	High	High
Q00688	Peptidyl-prolyl cis-trans isomerase FKBP3 OS=Homo sapiens OX=9606 GN=FKBP3 PE=1 SV=1	17	3	5	3	25.2	FKBP3	n/a	High	High	High
P62906	60S ribosomal protein L10a OS=Homo sapiens OX=9606 GN=RPL10A PE=1 SV=2	16	3	4	3	24.8	RPL10A	n/a	High	High	High
P10768	S-formylglutathione hydrolase OS=Homo sapiens OX=9606 GN=ESD PE=1 SV=2	15	2	4	2	31.4	ESD	n/a	High	High	High
P62330	ADP-ribosylation factor 6 OS=Homo sapiens OX=9606 GN=ARF6 PE=1 SV=2	12	2	4	2	20.1	ARF6	n/a	High	High	High
P49773	Adenosine 5'-monophosphoramidase HINT1 OS=Homo sapiens OX=9606 GN=HINT1 PE=1 SV=2	26	2	4	2	13.8	HINT1	n/a	High	High	High
Q15370	Elongin-B OS=Homo sapiens OX=9606 GN=ELOB PE=1 SV=1	14	2	3	2	13.1	ELOB	n/a	High	High	High
Q9Y266	Nuclear migration protein nudC OS=Homo sapiens OX=9606 GN=NUDC PE=1 SV=1	7	2	3	2	38.2	NUDC	n/a	High	High	High
Q8NBS9	Thioredoxin domain-containing protein 5 OS=Homo sapiens OX=9606 GN=TXNDC5 PE=1 SV=2	12	3	3	3	47.6	TXNDC5	n/a	High	High	High
O43707	Alpha-actinin-4 OS=Homo sapiens OX=9606 GN=ACTN4 PE=1 SV=2	3	2	3	2	104.8	ACTN4	n/a	High	High	High
P36542	ATP synthase subunit gamma, mitochondrial OS=Homo sapiens OX=9606 GN=ATP5F1C PE=1 SV=1	7	2	3	2	33	ATP5F1C	n/a	High	High	High
Q9BSH4	Translational activator of cytochrome c oxidase 1 OS=Homo sapiens OX=9606 GN=TACO1 PE=1 SV=1	10	2	3	2	32.5	TACO1	n/a	High	High	High
P12004	Proliferating cell nuclear antigen OS=Homo sapiens OX=9606 GN=PCNA PE=1 SV=1	6	2	3	2	28.8	PCNA	n/a	High	High	High
P13995	Bifunctional methylenetetrahydrofolate dehydrogenase/cyclohydrolase, mitochondrial OS=Homo sapiens OX=9606 GN=MTHFD2 PE=1 SV=2	13	3	3	3	37.9	MTHFD2	n/a	High	High	High
P46782	40S ribosomal protein S5 OS=Homo sapiens OX=9606 GN=RPS5 PE=1 SV=4	11	2	3	2	22.9	RPS5	n/a	High	High	n/a
P35580	Myosin-10 OS=Homo sapiens OX=9606 GN=MYH10 PE=1 SV=3	33	52	88	40	228.9	MYH10	n/a	High	n/a	High
Q13885	Tubulin beta-2A chain OS=Homo sapiens OX=9606 GN=TUBB2A PE=1 SV=1	47	16	71	2	49.9	TUBB2A	n/a	High	n/a	High
P12268	Inosine-5'-monophosphate dehydrogenase 2 OS=Homo sapiens OX=9606 GN=IMPDH2 PE=1 SV=2	34	11	23	11	55.8	IMPDH2	n/a	High	n/a	High
Q7Z406	Myosin-14 OS=Homo sapiens OX=9606 GN=MYH14 PE=1 SV=2	4	8	19	1	227.7	MYH14	n/a	High	n/a	High
P09651	Heterogeneous nuclear ribonucleoprotein A1 OS=Homo sapiens OX=9606 GN=HNRNPA1 PE=1 SV=5	23	8	16	7	38.7	HNRNPA1	n/a	High	n/a	High
P62805	Histone H4 OS=Homo sapiens OX=9606 GN=H4C1 PE=1 SV=2	29	3	9	3	11.4	H4C1; H4C11; H4C12; H4C13; H4C14; H4C15; H4C16; H4C2; H4C3; H4C4; H4C5; H4C6; H4C8; H4C9	n/a	High	n/a	High
O00571	ATP-dependent RNA helicase DDX3X OS=Homo sapiens OX=9606 GN=DDX3X PE=1 SV=3	9	5	6	5	73.2	DDX3X	n/a	High	n/a	High
O60814	Histone H2B type 1-K OS=Homo sapiens OX=9606 GN=H2BC12 PE=1 SV=3	26	3	6	1	13.9	H2BC12	n/a	High	n/a	High
Q15233	Non-POU domain-containing octamer-binding protein OS=Homo sapiens OX=9606 GN=NONO PE=1 SV=4	8	4	6	3	54.2	NONO	n/a	High	n/a	High
P06753	Tropomyosin alpha-3 chain OS=Homo sapiens OX=9606 GN=TPM3 PE=1 SV=2	18	5	6	5	32.9	TPM3	n/a	High	n/a	High
P07910	Heterogeneous nuclear ribonucleoproteins C1/C2 OS=Homo sapiens OX=9606 GN=HNRNPC PE=1 SV=4	11	3	5	3	33.7	HNRNPC	n/a	High	n/a	High
O75521	Enoyl-CoA delta isomerase 2 OS=Homo sapiens OX=9606 GN=ECI2 PE=1 SV=4	7	3	4	3	43.6	ECI2	n/a	High	n/a	High
P62081	40S ribosomal protein S7 OS=Homo sapiens OX=9606 GN=RPS7 PE=1 SV=1	18	2	4	2	22.1	RPS7	n/a	High	n/a	High
P43243	Matrin-3 OS=Homo sapiens OX=9606 GN=MATR3 PE=1 SV=2	6	3	4	3	94.6	MATR3	n/a	High	n/a	High
O95433	Activator of 90 kDa heat shock protein ATPase homolog 1 OS=Homo sapiens OX=9606 GN=AHSA1 PE=1 SV=1	11	3	4	3	38.3	AHSA1	n/a	High	n/a	High
Q9NP72	Ras-related protein Rab-18 OS=Homo sapiens OX=9606 GN=RAB18 PE=1 SV=1	12	2	3	2	23	RAB18	n/a	High	n/a	High
P22102	Trifunctional purine biosynthetic protein adenosine-3 OS=Homo sapiens OX=9606 GN=GART PE=1 SV=1	2	2	3	2	107.7	GART	n/a	High	n/a	High
P29401	Transketolase OS=Homo sapiens OX=9606 GN=TKT PE=1 SV=3	8	3	3	3	67.8	TKT	n/a	High	n/a	High
Q13310	Polyadenylate-binding protein 4 OS=Homo sapiens OX=9606 GN=PABPC4 PE=1 SV=1	4	2	3	1	70.7	PABPC4	n/a	High	n/a	High
P30533	Alpha-2-macroglobulin receptor-associated protein OS=Homo sapiens OX=9606 GN=LRPAP1 PE=1 SV=1	11	3	3	3	41.4	LRPAP1	n/a	High	n/a	High
P38117	Electron transfer flavoprotein subunit beta OS=Homo sapiens OX=9606 GN=ETFB PE=1 SV=3	11	3	3	3	27.8	ETFB	n/a	High	n/a	High
O60869	Endothelial differentiation-related factor 1 OS=Homo sapiens OX=9606 GN=EDF1 PE=1 SV=1	14	2	3	2	16.4	EDF1	n/a	High	n/a	High
P51970	NADH dehydrogenase [ubiquinone] 1 alpha subcomplex subunit 8 OS=Homo sapiens OX=9606 GN=NDUFA8 PE=1 SV=3	12	2	2	2	20.1	NDUFA8	n/a	High	n/a	High
Q99729	Heterogeneous nuclear ribonucleoprotein A/B OS=Homo sapiens OX=9606 GN=HNRNPAB PE=1 SV=2	6	2	2	2	36.2	HNRNPAB	n/a	High	n/a	High
Q9NZI8	Insulin-like growth factor 2 mRNA-binding protein 1 OS=Homo sapiens OX=9606 GN=IGF2BP1 PE=1 SV=2	3	2	2	2	63.4	IGF2BP1	n/a	High	n/a	High
Q04837	Single-stranded DNA-binding protein, mitochondrial OS=Homo sapiens OX=9606 GN=SSBP1 PE=1 SV=1	14	2	2	2	17.2	SSBP1	n/a	High	n/a	High
P30043	Flavin reductase (NADPH) OS=Homo sapiens OX=9606 GN=BLVRB PE=1 SV=3	12	2	2	2	22.1	BLVRB	n/a	High	n/a	High
P49915	GMP synthase [glutamine-hydrolyzing] OS=Homo sapiens OX=9606 GN=GMPS PE=1 SV=1	4	2	2	2	76.7	GMPS	n/a	High	n/a	High
P62280	40S ribosomal protein S11 OS=Homo sapiens OX=9606 GN=RPS11 PE=1 SV=3	13	2	2	2	18.4	RPS11	n/a	High	n/a	High
P26368	Splicing factor U2AF 65 kDa subunit OS=Homo sapiens OX=9606 GN=U2AF2 PE=1 SV=4	4	2	2	2	53.5	U2AF2	n/a	High	n/a	High
P16152	Carbonyl reductase [NADPH] 1 OS=Homo sapiens OX=9606 GN=CBR1 PE=1 SV=3	9	2	2	2	30.4	CBR1	n/a	High	n/a	High
Q14103	Heterogeneous nuclear ribonucleoprotein D0 OS=Homo sapiens OX=9606 GN=HNRNPD PE=1 SV=1	6	2	2	2	38.4	HNRNPD	n/a	High	n/a	High
P27635	60S ribosomal protein L10 OS=Homo sapiens OX=9606 GN=RPL10 PE=1 SV=5	9	2	2	2	24.6	RPL10	n/a	High	n/a	High
P17844	Probable ATP-dependent RNA helicase DDX5 OS=Homo sapiens OX=9606 GN=DDX5 PE=1 SV=1	17	9	13	6	69.1	DDX5	n/a	High	n/a	n/a
P35637	RNA-binding protein FUS OS=Homo sapiens OX=9606 GN=FUS PE=1 SV=1	18	6	12	4	53.4	FUS	n/a	High	n/a	n/a
P02538	Keratin, type II cytoskeletal 6A OS=Homo sapiens GN=KRT6A PE=1 SV=3	10	6	10	1	60	KRT6A	n/a	High	n/a	n/a
Q92841	Probable ATP-dependent RNA helicase DDX17 OS=Homo sapiens OX=9606 GN=DDX17 PE=1 SV=2	9	5	8	2	80.2	DDX17	n/a	High	n/a	n/a
Q01844	RNA-binding protein EWS OS=Homo sapiens OX=9606 GN=EWSR1 PE=1 SV=1	9	5	6	5	68.4	EWSR1	n/a	High	n/a	n/a
P51991	Heterogeneous nuclear ribonucleoprotein A3 OS=Homo sapiens OX=9606 GN=HNRNPA3 PE=1 SV=2	6	2	6	1	39.6	HNRNPA3	n/a	High	n/a	n/a
P26038	Moesin OS=Homo sapiens OX=9606 GN=MSN PE=1 SV=3	5	3	4	1	67.8	MSN	n/a	High	n/a	n/a
P11940	Polyadenylate-binding protein 1 OS=Homo sapiens OX=9606 GN=PABPC1 PE=1 SV=2	6	3	3	2	70.6	PABPC1	n/a	High	n/a	n/a
P98179	RNA-binding protein 3 OS=Homo sapiens OX=9606 GN=RBM3 PE=1 SV=1	21	2	3	2	17.2	RBM3	n/a	High	n/a	n/a
Q9BY77	Polymerase delta-interacting protein 3 OS=Homo sapiens OX=9606 GN=POLDIP3 PE=1 SV=2	6	2	2	2	46.1	POLDIP3	n/a	High	n/a	n/a
Q07666	KH domain-containing, RNA-binding, signal transduction-associated protein 1 OS=Homo sapiens OX=9606 GN=KHDRBS1 PE=1 SV=1	6	2	2	2	48.2	KHDRBS1	n/a	High	n/a	n/a
Q86V81	THO complex subunit 4 OS=Homo sapiens OX=9606 GN=ALYREF PE=1 SV=3	15	2	2	2	26.9	ALYREF	n/a	High	n/a	n/a
Q92769	Histone deacetylase 2 OS=Homo sapiens OX=9606 GN=HDAC2 PE=1 SV=2	5	2	2	2	55.3	HDAC2	n/a	High	n/a	n/a
P36969	Phospholipid hydroperoxide glutathione peroxidase OS=Homo sapiens OX=9606 GN=GPX4 PE=1 SV=3	13	2	2	2	22.2	GPX4	n/a	High	n/a	n/a
P09429	High mobility group protein B1 OS=Homo sapiens OX=9606 GN=HMGB1 PE=1 SV=3	12	2	5	1	24.9	HMGB1	n/a	n/a	High	High
P46778	60S ribosomal protein L21 OS=Homo sapiens OX=9606 GN=RPL21 PE=1 SV=2	16	2	4	2	18.6	RPL21	n/a	n/a	High	High
P43897	Elongation factor Ts, mitochondrial OS=Homo sapiens OX=9606 GN=TSFM PE=1 SV=2	19	3	4	3	35.4	TSFM	n/a	n/a	High	High
Q16836	Hydroxyacyl-coenzyme A dehydrogenase, mitochondrial OS=Homo sapiens OX=9606 GN=HADH PE=1 SV=3	8	2	3	2	34.3	HADH	n/a	n/a	High	High
P43487	Ran-specific GTPase-activating protein OS=Homo sapiens OX=9606 GN=RANBP1 PE=1 SV=1	9	2	3	2	23.3	RANBP1	n/a	n/a	High	High
P42765	3-ketoacyl-CoA thiolase, mitochondrial OS=Homo sapiens OX=9606 GN=ACAA2 PE=1 SV=2	5	2	3	2	41.9	ACAA2	n/a	n/a	High	High
P24534	Elongation factor 1-beta OS=Homo sapiens OX=9606 GN=EEF1B2 PE=1 SV=3	11	2	3	2	24.7	EEF1B2	n/a	n/a	High	High
P04843	Dolichyl-diphosphooligosaccharide--protein glycosyltransferase subunit 1 OS=Homo sapiens OX=9606 GN=RPN1 PE=1 SV=1	4	2	3	2	68.5	RPN1	n/a	n/a	High	High
P10321	HLA class I histocompatibility antigen, C alpha chain OS=Homo sapiens OX=9606 GN=HLA-C PE=1 SV=3	8	2	3	2	40.6	HLA-C	n/a	n/a	High	High
P41240	Tyrosine-protein kinase CSK OS=Homo sapiens OX=9606 GN=CSK PE=1 SV=1	3	2	2	2	50.7	CSK	n/a	n/a	High	High
P07108	Acyl-CoA-binding protein OS=Homo sapiens OX=9606 GN=DBI PE=1 SV=2	28	2	2	2	10	DBI	n/a	n/a	High	High
Q14832	Metabotropic glutamate receptor 3 OS=Homo sapiens OX=9606 GN=GRM3 PE=1 SV=2	33	27	72	22	98.8	GRM3	n/a	n/a	High	n/a
Q5XQN5	Keratin, type II cytoskeletal 5 OS=Bos taurus GN=KRT5 PE=1 SV=1	9	6	13	1	62.9	KRT5	n/a	n/a	High	n/a
P12236	ADP/ATP translocase 3 OS=Homo sapiens OX=9606 GN=SLC25A6 PE=1 SV=4	20	6	10	1	32.8	SLC25A6	n/a	n/a	High	n/a
P02533	Keratin, type I cytoskeletal 14 OS=Homo sapiens GN=KRT14 PE=1 SV=4	8	4	8	1	51.5	KRT14	n/a	n/a	High	n/a
P19001	Keratin, type I cytoskeletal 19 OS=Mus musculus GN=Krt19 PE=1 SV=1	6	3	5	1	44.5	Krt19	n/a	n/a	High	n/a
O75306	NADH dehydrogenase [ubiquinone] iron-sulfur protein 2, mitochondrial OS=Homo sapiens OX=9606 GN=NDUFS2 PE=1 SV=2	5	2	2	2	52.5	NDUFS2	n/a	n/a	High	n/a
P11586	C-1-tetrahydrofolate synthase, cytoplasmic OS=Homo sapiens OX=9606 GN=MTHFD1 PE=1 SV=4	2	2	2	2	101.5	MTHFD1	n/a	n/a	High	n/a
Q13509	Tubulin beta-3 chain OS=Homo sapiens OX=9606 GN=TUBB3 PE=1 SV=2	28	11	64	1	50.4	TUBB3	n/a	n/a	n/a	High
Q92804	TATA-binding protein-associated factor 2N OS=Homo sapiens OX=9606 GN=TAF15 PE=1 SV=1	5	3	7	1	61.8	TAF15	n/a	n/a	n/a	High
P06899	Histone H2B type 1-J OS=Homo sapiens OX=9606 GN=H2BC11 PE=1 SV=3	26	3	5	1	13.9	H2BC11	n/a	n/a	n/a	High
P33993	DNA replication licensing factor MCM7 OS=Homo sapiens OX=9606 GN=MCM7 PE=1 SV=4	7	3	3	3	81.3	MCM7	n/a	n/a	n/a	High
Q9UBS4	DnaJ homolog subfamily B member 11 OS=Homo sapiens OX=9606 GN=DNAJB11 PE=1 SV=1	5	2	2	2	40.5	DNAJB11	n/a	n/a	n/a	High
P08133	Annexin A6 OS=Homo sapiens OX=9606 GN=ANXA6 PE=1 SV=3	3	2	2	2	75.8	ANXA6	n/a	n/a	n/a	High
Q15758	Neutral amino acid transporter B(0) OS=Homo sapiens OX=9606 GN=SLC1A5 PE=1 SV=2	4	2	2	2	56.6	SLC1A5	n/a	n/a	n/a	High
O95831	Apoptosis-inducing factor 1, mitochondrial OS=Homo sapiens OX=9606 GN=AIFM1 PE=1 SV=1	3	2	2	2	66.9	AIFM1	n/a	n/a	n/a	High
P00403	Cytochrome c oxidase subunit 2 OS=Homo sapiens OX=9606 GN=MT-CO2 PE=1 SV=1	13	2	2	2	25.5	MT-CO2	n/a	n/a	n/a	High
P00366	Glutamate dehydrogenase 1, mitochondrial OS=Bos taurus GN=GLUD1 PE=1 SV=2	4	2	2	2	61.5	GLUD1	n/a	n/a	n/a	High
O00264	Membrane-associated progesterone receptor component 1 OS=Homo sapiens OX=9606 GN=PGRMC1 PE=1 SV=3	11	2	2	2	21.7	PGRMC1	n/a	n/a	n/a	High
P04259	Keratin, type II cytoskeletal 6B OS=Homo sapiens GN=KRT6B PE=1 SV=5	10	6	14	0	60	KRT6B	n/a	n/a	n/a	n/a
